# Negative epistasis limits current codon optimization approaches

**DOI:** 10.1101/2025.06.03.657573

**Authors:** Marco Gees, Zrinka Raguz Nakic, Maria Anisimova, Victor Garcia, Christin Peters

## Abstract

Demand for high-yield protein production in biotechnological applications is driving efforts to maximize heterologous protein expression in scalable microorganisms such as *E. coli*. While codon optimization techniques employed by contemporary sequence providers promise high-expression products, expression levels are often unsatisfactory. Whether the causes for this performance unreliability are due to fundamental constraints on the predictability of protein yields, or whether they stem from differences in theoretical approaches, is unknown. Here, we performed a comparative analysis to address this question. We assessed the performance of twelve different optimization approaches at enhancing expression of a sequence encoding a cinnamyl alcohol dehydrogenase. Six approaches stemmed from commercial providers and six from freely available sources. Through analysis of their elongation time profiles and multidimensional scaling we assessed which algorithms follow a unique optimization approach. We found that codon-optimized sequences are, on average, capable to raise protein expression levels with respect to the nonoptimised source sequence. However, variation in the protein expression levels was large. Simple, non-proprietary optimization techniques were capable of achieving protein expression levels that fall within the top expression range amongst candidate sequences. Lastly, we found that negative epistasis influences a sequence’s protein expression level. Since therefore the protein expression landscape arising from synonymous sequence space must exhibit a non-negligible degree of ruggedness, standard approaches will be limited in their capacity to predict protein expression levels of sequences.
