## Supplementary material for "Negative epistasis limits current codon optimization approaches": Protein activity data

ID	strain	construct	AU	AU_no_outlier	acitivtiy_no_outlier	activity_no_outlier_with_norm_to_OD_conc	construct_short_name	rank	rank_int
1	BL21	pET28b_empty	0	-8.714285714	-0.030954554	-0.713671845	BL21-pET28b	1	1
25	K12	pET28b_empty	0	7	-0.049346915	-1.237632915	K12-pET28b	25	2
24	BL21	V037-RTCIM (Variant 3)	3424.75	3530.857143	-0.027801077	-0.492431257	BL21-V037_C3	24	3
32	K12	V021-Twist (Variant 3)	9991.125	9991.125	0.16869148	3.390409821	K12-V021	32	4
26	K12	V015-wildtype	14075	14427	0.293132802	6.555749202	K12-V015	26	5
46	K12	V035-RTCIM (Variant 1)	16535.875	16535.875	0.362488423	7.208873559	K12-V035	46	6
42	K12	V031-IDT (Variant 1)	17275.5	16983.64286	0.475738881	10.26946364	K12-V031	42	8
2	BL21	V015-wildtype	17098.375	17098.375	0.422233514	9.40579671	BL21-V015	2	7
34	K12	V023-GENEius (Variant 2)	17870.375	17349.78571	0.454012231	9.147802259	K12-V023	34	10
43	K12	V032-IDT (Variant 2)	17725.875	18500.92857	0.47992485	10.1690612	K12-V032	43	9
30	K12	V019-Twist (Variant 1)	18675.625	18935.21429	0.324090186	6.773170595	K12-V019	30	11
8	BL21	V021-Twist (Variant 3)	19942.5	19899.70833	0.361047244	7.563222938	BL21-V021	8	12
33	K12	V022-GENEius (Variant 1)	20263.5	20553.14286	0.490715132	10.73840977	K12-V022	33	13
27	K12	V016-AnaCoda	20681	20584.75	0.438301621	8.648629317	K12-V016	27	14
37	K12	V026-Twist (Variant 4)	21145	20806.64286	0.519350298	10.97835516	K12-V026	37	17
36	K12	V025-GenScript (Variant 1)	21068.375	21068.375	0.477059194	10.29124836	K12-V025	36	15
40	K12	V029-NovoPro (Variant 2)	21125.25	21125.25	0.521540268	11.09656454	K12-V029	40	16
22	BL21	V035-RTCIM (Variant 1)	23893.625	23893.625	0.438728518	10.52851229	BL21-V035	22	19
41	K12	V030-NovoPro (Variant 3)	23947.375	23947.375	0.544894053	11.29954872	K12-V030	41	20
11	BL21	V024-GENEius (Variant 3)	23617.375	24051.60714	0.503075612	11.98992819	BL21-V024	11	18
29	K12	V018-JCAT	26028.25	24316.35714	0.522794851	8.25386433	K12-V018	29	22
23	BL21	V036-RTCIM (Variant 2)	25167.875	25707.14286	0.415130572	9.296934123	BL21-V036_C3	23	21
10	BL21	V023-GENEius (Variant 2)	26091.625	25965.71429	0.504704537	10.69041527	BL21-V023	10	23
7	BL21	V020-Twist (Variant 2)	26363.5	26706.57143	0.40985851	9.441933928	BL21-V020	7	24
21	BL21	V034-GeneWiz	27435.625	28284.42857	0.436241048	7.01395316	BL21-V034	21	25
18	BL21	V031-IDT (Variant 1)	28125	28477.42857	0.56661938	10.48758395	BL21-V031	18	26
19	BL21	V032-IDT (Variant 2)	28134	28894.85714	0.482264725	7.804553482	BL21-V032	19	27
20	BL21	V033-IDT (Variant 3)	29180.375	29694.57143	0.44987514	5.967659534	BL21-V033	20	28
17	BL21	V030-NovoPro (Variant 3)	29785.625	29785.625	0.461962182	8.397278384	BL21-V030	17	31
12	BL21	V025-GenScript (Variant 1)	29605.5	30147.75	0.448247802	7.867940177	BL21-V025	12	30
9	BL21	V022-GENEius (Variant 1)	29456.625	30284.32143	0.525117829	8.907929077	BL21-V022	9	29
13	BL21	V026-Twist (Variant 4)	30459.375	30681.20833	0.335787502	4.98351852	BL21-V026	13	32
14	BL21	V027-GenScript (Variant 2)	30932.625	30914.25	0.445896502	7.686044932	BL21-V027	14	33
6	BL21	V019-Twist (Variant 1)	31469.875	31380.875	0.422316078	7.70173203	BL21-V019	6	34
16	BL21	V029-NovoPro (Variant 2)	31751.375	31566.17857	0.487448426	8.913755348	BL21-V029	16	35
5	BL21	V018-JCAT	32378.125	32378.125	0.439304111	7.241818724	BL21-V018	5	36
3	BL21	V016-AnaCoda	33182.5	33182.5	0.511858716	9.746932528	BL21-V016	3	37
4	BL21	V017-GeneGA	33248.625	33211.03571	0.574628369	9.32767102	BL21-V017	4	38
15	BL21	V028-NovoPro (Variant 1)	33359.125	33359.125	0.487158628	8.032029561	BL21-V028	15	39
