## Supplementary material for "Negative epistasis limits current codon optimization approaches": sequence names mRNA

Organism	Construct name	algorithm	Sequence 5' → 3'
AtCAD5	V015_AtCAD5_wt	wt	ATGGGAATAATGGAGGCAGAGAGGAAAACAACAGGCTGGGCTGCCAGAGACCCATCTGGCATCCTCTCTCCTTACACTTACACTCTTAGAGAGACTGGACCAGAGGATGTGAACATAAGAATCATTTGCTGTGGAATCTGCCACACCGATCTTCATCAAACTAAAAATGATCTTGGCATGTCTAATTACCCCATGGTTCCTGGGCATGAAGTGGTAGGGGAAGTAGTGGAGGTGGGATCAGATGTGAGCAAGTTCACCGTAGGGGACATAGTTGGAGTTGGTTGCCTCGTTGGATGTTGCGGAGGTTGTAGCCCCTGCGAGAGAGATCTGGAACAGTATTGTCCAAAGAAGATTTGGAGCTACAATGATGTTTACATCAATGGTCAACCTACACAAGGC…
AtCAD5	V016_AtCAD5_AnaCoda(ROC)	AnaCoda	ATGGGTATCATGGAAGCTGAACGTAAAACTACTGGTTGGGCTGCTCGTGACCCGTCTGGTATCCTGTCTCCGTACACTTACACTCTGCGTGAAACTGGTCCGGAAGACGTTAACATCCGTATCATCTGCTGCGGTATCTGCCACACTGACCTGCACCAGACTAAAAACGACCTGGGTATGTCTAACTACCCGATGGTTCCGGGTCACGAAGTTGTTGGTGAAGTTGTTGAAGTTGGTTCTGACGTTTCTAAATTCACTGTTGGTGACATCGTTGGTGTTGGTTGCCTGGTTGGTTGCTGCGGTGGTTGCTCTCCGTGCGAACGTGACCTGGAACAGTACTGCCCGAAAAAAATCTGGTCTTACAACGACGTTTACATCAACGGTCAGCCGACTCAGGGT…
AtCAD5	V017_AtCAD5_GeneGA	GeneGA	ATGGGTATCATGGAAGCTGAACGTAAAACCACCGGTTGGGCTGCTCGTGACCCGTCTGGTATCCTGTCTCCGTACACCTACACCCTGCGTGAAACCGGTCCGGAAGACGTTAACATCCGTATCATCTGCTGCGGTATCTGCCACACCGACCTGCACCAGACCAAAAACGACCTGGGTATGTCTAACTACCCGATGGTTCCGGGTCACGAAGTTGTTGGTGAAGTTGTTGAAGTTGGTTCTGACGTTTCTAAATTCACCGTTGGTGACATCGTTGGTGTTGGTTGCCTGGTTGGTTGCTGCGGTGGTTGCTCTCCGTGCGAACGTGACCTGGAACAGTACTGCCCGAAAAAAATCTGGTCTTACAACGACGTTTACATCAACGGTCAGCCGACCCAGGGT…
AtCAD5	V018_AtCAD5_JCAT	JCAT	ATGGGTATCATGGAAGCTGAACGTAAAACCACCGGTTGGGCTGCTCGTGACCCGTCTGGTATCCTGTCTCCGTACACCTACACCCTGCGTGAAACCGGTCCGGAAGACGTTAACATCCGTATCATCTGCTGCGGTATCTGCCACACCGACCTGCACCAGACCAAAAACGACCTGGGTATGTCTAACTACCCGATGGTTCCGGGTCACGAAGTTGTTGGTGAAGTTGTTGAAGTTGGTTCTGACGTTTCTAAATTCACCGTTGGTGACATCGTTGGTGTTGGTTGCCTGGTTGGTTGCTGCGGTGGTTGCTCTCCGTGCGAACGTGACCTGGAACAGTACTGCCCGAAAAAAATCTGGTCTTACAACGACGTTTACATCAACGGTCAGCCGACCCAGGGT…
AtCAD5	V019_AtCAD5_Twist1	Twist1	ATGGGGATCATGGAAGCCGAAAGAAAGACGACCGGTTGGGCGGCACGCGATCCCAGCGGAATTTTATCGCCGTATACATATACCCTGCGCGAAACGGGCCCGGAAGACGTTAATATTCGCATTATCTGTTGCGGGATATGTCATACAGACTTACACCAGACAAAGAACGACCTCGGAATGAGTAACTATCCGATGGTACCCGGTCACGAGGTCGTTGGAGAGGTGGTTGAAGTTGGTAGTGACGTCAGTAAATTTACTGTGGGCGACATCGTGGGTGTGGGGTGTTTAGTCGGGTGCTGTGGTGGCTGCTCTCCGTGTGAACGTGACCTTGAGCAATACTGCCCGAAGAAGATCTGGTCCTATAACGACGTGTATATTAACGGCCAGCCGACGCAGGGT…
AtCAD5	V020_AtCAD5_Twist2	Twist2	ATGGGTATTATGGAAGCTGAACGTAAGACGACTGGTTGGGCCGCGCGTGATCCTTCAGGCATTCTTAGTCCATATACCTATACCTTACGGGAAACAGGTCCGGAAGACGTTAATATTCGCATTATATGTTGCGGTATTTGTCATACAGACTTACACCAGACCAAGAACGACCTGGGTATGAGTAACTATCCTATGGTGCCGGGACACGAGGTTGTCGGCGAGGTTGTTGAAGTTGGGTCCGACGTTTCCAAATTTACAGTGGGTGATATTGTCGGGGTGGGCTGTTTAGTGGGCTGCTGTGGCGGCTGCTCCCCGTGTGAACGCGACTTGGAGCAATACTGCCCTAAGAAAATCTGGTCTTATAACGACGTCTATATTAACGGCCAGCCGACCCAGGGT…
AtCAD5	V021_AtCAD5_Twist3	Twist3	ATGGGTATTATGGAAGCTGAAAGAAAGACGACGGGTTGGGCGGCGCGTGATCCGTCGGGTATTCTTAGCCCATATACCTATACGCTCCGTGAAACAGGTCCCGAAGACGTCAATATTCGCATTATCTGTTGCGGGATTTGTCATACGGACCTGCACCAGACCAAGAACGACCTGGGTATGAGCAACTATCCAATGGTCCCGGGTCACGAGGTTGTGGGCGAGGTGGTTGAAGTCGGTTCTGACGTTAGTAAATTTACAGTGGGTGATATTGTCGGTGTGGGGTGTTTGGTCGGTTGCTGTGGTGGATGCTCTCCGTGTGAACGCGACCTTGAGCAATACTGCCCTAAGAAGATATGGAGTTATAACGACGTGTATATTAACGGCCAGCCCACCCAGGGT…
AtCAD5	V022_AtCAD5_GENEius1	GENEius	ATGGGCATCATGGAAGCCGAACGCAAAACTACAGGCTGGGCAGCACGTGACCCATCGGGAATCCTCTCGCCTTATACCTATACGCTTCGGGAAACAGGCCCAGAGGATGTCAACATTCGCATTATTTGCTGTGGGATTTGCCATACGGATCTGCATCAGACCAAGAACGATCTCGGGATGAGCAATTATCCGATGGTTCCTGGTCACGAAGTGGTGGGTGAAGTAGTGGAAGTAGGCAGTGATGTCTCTAAATTCACTGTTGGGGATATTGTGGGTGTAGGCTGCCTCGTAGGCTGTTGCGGTGGGTGTAGTCCGTGTGAACGCGATCTGGAGCAGTATTGCCCGAAGAAAATCTGGAGCTATAATGACGTGTACATTAACGGACAACCGACTCAAGGC…
AtCAD5	V023_AtCAD5_GENEius2	GENEius	ATGGGCATCATGGAAGCCGAACGCAAAACCACCGGCTGGGCTGCGCGTGATCCTTCAGGCATTCTTAGCCCATACACCTACACTCTGCGTGAAACCGGTCCTGAGGATGTGAACATTCGCATTATCTGCTGTGGTATTTGTCATACAGATCTGCATCAGACGAAGAACGATCTGGGCATGAGCAATTATCCGATGGTTCCAGGACACGAAGTGGTTGGCGAAGTGGTTGAAGTAGGGTCTGACGTGTCCAAATTCACCGTCGGTGACATCGTTGGGGTAGGCTGCTTAGTCGGCTGTTGTGGAGGGTGCTCTCCTTGCGAACGCGATCTGGAACAGTATTGCCCGAAGAAAATTTGGAGCTATAACGACGTGTACATCAATGGTCAACCCACACAAGGT…
AtCAD5	V024_AtCAD5_GENEius3	GENEius	ATGGGGATTATGGAGGCCGAACGCAAAACCACCGGCTGGGCGGCTCGTGATCCTAGCGGTATTCTGTCACCGTACACCTATACCTTGCGGGAAACGGGACCGGAAGATGTTAACATCCGCATCATTTGCTGTGGCATTTGCCATACCGATCTGCACCAGACGAAGAATGACCTCGGAATGAGCAATTACCCGATGGTTCCTGGTCACGAAGTAGTCGGCGAAGTTGTGGAAGTCGGTAGCGATGTCTCCAAATTCACGGTAGGCGATATTGTAGGTGTGGGATGCCTGGTAGGTTGCTGTGGTGGTTGTTCTCCGTGTGAGCGTGATCTGGAGCAGTATTGCCCGAAGAAAATCTGGAGTTACAATGACGTGTACATCAATGGGCAACCAACACAAGGT…
AtCAD5	V025_AtCAD5_GenScript1	GenScript	ATGGGAATAATGGAGGCTGAAAGGAAAACAACTGGTTGGGCTGCCCGTGATCCGAGCGGTATCCTATCTCCGTATACGTACACTCTGCGTGAGACCGGTCCGGAGGATGTGAATATTCGTATTATTTGCTGCGGCATCTGCCATACCGATTTACACCAAACCAAAAATGACCTGGGCATGTCCAATTATCCGATGGTTCCAGGTCACGAAGTGGTGGGCGAGGTTGTGGAGGTGGGTTCTGACGTGAGCAAGTTCACCGTGGGCGATATTGTTGGCGTTGGCTGCCTGGTTGGTTGTTGTGGTGGCTGCAGCCCGTGTGAACGTGATTTGGAGCAGTACTGCCCGAAAAAAATCTGGTCATATAATGACGTTTATATTAACGGTCAGCCGACCCAGGGT…
AtCAD5	V026_AtCAD5_Twist4*	GenScript	ATGGGAATAATGGAGGCTGAAAGGAAAACAACGGGATGGGCGGCGCGTGACCCATCTGGTATCCTGAGTCCTTATACCTATACGCTGCGTGAAACCGGTCCGGAAGATGTCAATATTCGCATCATCTGTTGTGGTATCTGCCATACCGATTTGCATCAAACCAAAAACGACCTCGGTATGTCCAATTATCCGATGGTTCCGGGTCACGAAGTTGTGGGCGAAGTGGTGGAGGTTGGTTCAGACGTAAGCAAATTCACCGTGGGTGATATTGTTGGCGTGGGCTGCCTGGTTGGGTGCTGCGGTGGCTGCAGCCCGTGTGAACGCGACCTGGAGCAATATTGTCCGAAAAAGATCTGGAGCTATAACGACGTGTACATTAATGGTCAGCCGACTCAGGGA…
AtCAD5	V027_AtCAD5_GenScript3	GenScript	ATGGGAATAATGGAGGCTGAAAGGAAAACAACGGGCTGGGCAGCGCGTGATCCGTCAGGTATTCTGAGCCCGTATACCTATACGCTGCGCGAGACTGGCCCGGAAGATGTTAATATTCGTATTATCTGCTGCGGTATTTGTCATACCGATCTGCATCAGACCAAAAACGACTTGGGCATGTCCAATTATCCGATGGTTCCGGGTCACGAAGTGGTGGGTGAAGTCGTAGAGGTGGGTTCTGATGTCAGCAAATTCACCGTGGGTGACATCGTGGGCGTGGGCTGCCTGGTTGGTTGTTGTGGCGGGTGCAGCCCGTGTGAACGCGACTTAGAGCAGTACTGCCCGAAAAAGATCTGGAGCTATAACGACGTTTACATTAACGGTCAGCCGACCCAGGGT…
AtCAD5	V028_AtCAD5_NovoPro1	NovoPro	ATGGGTATCATGGAAGCTGAACGTAAAACTACCGGTTGGGCTGCACGTGATCCGTCCGGTATTCTGTCTCCGTACACTTACACCCTGCGCGAAACTGGCCCGGAAGATGTGAACATTCGTATCATCTGTTGCGGTATTTGCCACACTGACCTGCACCAGACTAAAAACGACCTGGGCATGTCTAACTATCCGATGGTTCCAGGTCACGAAGTAGTTGGCGAAGTCGTCGAAGTCGGCAGCGACGTTAGCAAGTTCACCGTTGGCGACATCGTGGGTGTAGGCTGCCTGGTTGGTTGTTGTGGCGGTTGTTCCCCGTGTGAGCGTGACCTGGAACAATATTGTCCGAAAAAAATCTGGTCCTACAACGACGTCTATATCAACGGCCAGCCGACCCAGGGT…
AtCAD5	V029_AtCAD5_NovoPro2	NovoPro	ATGGGTATCATGGAAGCTGAACGTAAGACCACCGGTTGGGCAGCTCGTGACCCGTCTGGTATTCTGTCCCCGTACACCTATACCCTGCGCGAAACCGGCCCGGAGGATGTTAACATCCGTATCATCTGTTGTGGCATCTGCCATACTGACCTGCACCAAACTAAAAACGACCTGGGCATGTCTAACTACCCGATGGTACCGGGTCATGAGGTAGTTGGTGAAGTGGTAGAAGTGGGCAGCGACGTTTCTAAATTCACCGTTGGTGACATCGTTGGTGTTGGTTGTCTGGTTGGCTGCTGCGGTGGTTGTTCTCCGTGCGAACGTGACCTGGAACAGTACTGTCCGAAGAAAATTTGGAGCTACAACGACGTATACATCAACGGTCAGCCGACCCAGGGT…
AtCAD5	V030_AtCAD5_NovoPro3	NovoPro	ATGGGCATTATGGAAGCAGAACGTAAAACCACCGGCTGGGCAGCACGTGATCCATCCGGTATCCTGAGCCCGTATACGTACACTCTGCGTGAAACCGGCCCGGAGGATGTTAACATCCGTATTATCTGCTGTGGTATTTGCCACACGGATCTGCACCAGACCAAAAACGACCTGGGCATGTCTAACTACCCAATGGTTCCAGGTCACGAAGTGGTCGGTGAAGTGGTCGAAGTGGGCTCTGATGTGTCCAAATTCACCGTCGGCGACATCGTTGGTGTCGGTTGTCTGGTTGGTTGCTGCGGCGGTTGCTCTCCGTGTGAACGTGATCTGGAACAGTACTGCCCGAAAAAAATCTGGTCTTACAATGACGTGTACATCAACGGTCAACCGACCCAAGGC…
AtCAD5	V031_AtCAD5_IDT1	IDT	ATGGGCATCATGGAAGCGGAACGTAAGACGACTGGTTGGGCCGCTCGTGATCCTAGCGGCATTCTGTCCCCTTATACTTATACATTGCGTGAGACTGGACCAGAAGATGTCAATATCCGTATTATCTGCTGTGGCATTTGCCACACCGATCTGCATCAAACAAAGAACGATTTAGGGATGTCCAACTACCCTATGGTACCAGGGCACGAGGTTGTCGGTGAAGTAGTGGAGGTGGGCTCCGATGTCTCTAAGTTCACTGTGGGAGACATTGTAGGCGTGGGCTGTCTTGTGGGCTGCTGCGGAGGTTGTTCGCCCTGTGAGCGCGATTTGGAACAATATTGTCCTAAAAAGATTTGGTCCTACAACGATGTCTACATTAACGGCCAACCCACCCAAGGA…
AtCAD5	V032_AtCAD5_IDT2	IDT	ATGGGAATTATGGAAGCAGAACGTAAAACGACTGGGTGGGCAGCTCGTGATCCCTCAGGAATTTTAAGTCCATACACATATACTCTTCGTGAGACTGGGCCAGAAGACGTAAATATTCGCATCATCTGTTGCGGAATCTGTCATACCGACCTTCACCAAACCAAAAACGACTTGGGAATGTCAAACTACCCTATGGTACCCGGCCATGAAGTAGTCGGGGAAGTAGTTGAGGTCGGCTCTGACGTGAGTAAATTCACAGTCGGAGATATTGTGGGCGTAGGATGTTTAGTTGGTTGCTGTGGGGGATGTAGCCCATGCGAGCGTGATCTTGAACAGTACTGTCCTAAAAAGATTTGGTCCTATAACGACGTTTATATCAATGGCCAACCTACCCAGGGT…
AtCAD5	V033_AtCAD5_IDT3	IDT	ATGGGTATTATGGAAGCGGAACGTAAGACGACAGGATGGGCCGCCCGCGATCCCAGCGGGATTCTTAGCCCATACACTTACACGCTGCGCGAGACTGGCCCGGAAGACGTAAATATCCGTATTATTTGTTGTGGGATCTGTCATACTGACCTTCACCAAACGAAAAACGATCTTGGTATGAGTAATTACCCAATGGTTCCTGGTCATGAAGTTGTTGGCGAAGTCGTGGAAGTTGGATCGGACGTTTCTAAGTTTACAGTGGGGGACATCGTTGGCGTTGGGTGCTTAGTCGGGTGCTGTGGTGGATGCTCGCCGTGTGAGCGCGACCTGGAGCAATATTGCCCGAAAAAAATTTGGAGTTATAACGACGTGTATATTAACGGTCAGCCTACGCAGGGT…
AtCAD5	V034_AtCAD5_GeneWiz	GeneWiz	ATGGGCATTATGGAAGCGGAACGCAAAACCACCGGCTGGGCGGCGCGCGATCCGAGCGGCATTCTGAGCCCGTATACCTATACCCTGCGCGAAACCGGCCCGGAAGATGTGAACATTCGCATTATTTGCTGCGGCATTTGCCATACCGATCTGCATCAGACCAAAAACGATCTGGGCATGAGCAACTATCCGATGGTGCCGGGCCATGAAGTGGTGGGCGAAGTGGTGGAAGTGGGCAGCGATGTGAGCAAATTTACCGTGGGCGATATTGTGGGCGTGGGCTGCCTGGTGGGCTGCTGCGGCGGCTGCAGCCCGTGCGAACGCGATCTGGAACAGTATTGCCCGAAAAAAATTTGGAGCTATAACGATGTGTATATTAACGGTCAGCCGACCCAAGGC…
AtCAD5	V035_AtCAD5_RTCIM1	RTCIM	ATGGGCATAATGGAAGCCGAACGCAAGACAACAGGTTGGGCCGCTCGCGACCCCTCAGGAATCCTGTCACCCTACACATACACACTACGCGAAACAGGCCCCGAAGATGTCAACATACGCATCATTTGCTGTGGCATCTGCCACACTGATCTACATCAGACAAAGAATGATCTAGGTATGTCAAATTACCCTATGGTCCCCGGGCATGAGGTCGTCGGGGAGGTCGTCGAAGTCGGCTCAGATGTCAGCAAATTCACTGTCGGGGACATAGTCGGCGTCGGCTGCCTGGTCGGCTGTTGCGGCGGCTGTAGCCCTTGCGAACGCGATCTAGAGCAGTATTGTCCCAAAAAAATTTGGAGCTACAATGATGTCTACATCAATGGCCAGCCCACACAGGGT…
AtCAD5	V036_AtCAD5_RTCIM2	RTCIM	ATGGGCATAATGGAAGCCGAACGCAAGACAACAGGTTGGGCCGCTCGCGACCCCTCAGGGATCCTGTCACCCTACACATACACACTACGCGAAACAGGCCCCGAAGATGTCAACATACGCATCATTTGCTGTGGCATCTGCCACACTGATCTACATCAGACAAAGAATGATCTAGGTATGTCAAATTACCCTATGGTCCCCGGGCATGAGGTCGTCGGGGAGGTCGTCGAAGTCGGCTCAGATGTCAGCAAATTCACTGTCGGGGACATAGTCGGCGTCGGCTGCCTGGTCGGCTGTTGCGGCGGCTGTAGCCCTTGCGAACGCGATCTAGAGCAGTATTGTCCCAAAAAAATTTGGAGCTACAATGATGTCTACATCAATGGCCAGCCCACACAGGGT…
AtCAD5	V037_AtCAD5_RTCIM3	RTCIM	ATGGGCATTATGGAAGCGGAACGCAAAACGACGGGTTGGGCGGCTCGCGACCCTTCGGGGATCCTGTCGCCTTACACGTACACGTTACGCGAAACGGGCCCTGAAGACGTGAACATTCGCATCATTTGCTGCGGCATCTGCCACACTGACTTACACCAGACGAAAAACGACTTAGGTATGTCGAACTACCCTATGGTGCCTGGGCACGAAGTGGTGGGGGAAGTGGTGGAAGTGGGCTCGGACGTGAGCAAATTCACTGTGGGGGACATTGTGGGCGTGGGCTGCCTGGTGGGCTGCTGCGGCGGCTGCAGCCCTTGCGAACGCGACTTAGAACAGTACTGCCCTAAAAAAATTTGGAGCTACAACGACGTGTACATCAACGGCCAGCCTACGCAGGGT…
